# Methadone alters transcriptional programs associated with synapse formation in human cortical organoids

**DOI:** 10.1101/2022.11.04.515240

**Authors:** Ila Dwivedi, Dan Zhou, Andrew B. Caldwell, Shankar Subramaniam, Gabriel G. Haddad

**Affiliations:** Department of Pediatrics, School of Medicine, University of California, San Diego, La Jolla, CA, USA; Department of Neurosciences, School of Medicine, University of California, San Diego, La Jolla, CA, USA; Department of Cellular and Molecular Medicine, School of Medicine, University of California, San Diego, La Jolla, CA, USA; Department of Bioengineering, University of California, San Diego, La Jolla, CA, USA; Department of Nanoengineering, University of California, San Diego, La Jolla, CA, USA; Department of Computer Science and Engineering, University of California, San Diego, La Jolla, CA, USA; Rady Children’s Hospital, San Diego, CA, USA

**Keywords:** Opioid Use Disorder, Methadone, Synapses, Brain Development, Organoids, Transcription

## Abstract

Opioid use disorder (OUD) among pregnant women has become an epidemic in the United States. Pharmacological interventions for OUD involve methadone, a synthetic opioid analgesic that attenuates withdrawal symptoms and behaviors linked with maternal drug abuse. However, methadone’s ability to readily accumulate in neural tissue, and cause long-term neurocognitive sequelae, has led to concerns regarding its effect on prenatal brain development. We took advantage of human cortical organoid (hCO) technology to probe how this drug impacts the earliest mechanisms giving rise to the cerebral cortex. To this end, we conducted bulk mRNA sequencing of 2-month-old hCOs derived from two cell lines that were chronically treated with a clinically relevant dose of 1μM methadone for 50 days. Differential expression and gene ontology analyses revealed a robust transcriptional response to methadone associated with functional components of the synapse, the underlying extracellular matrix (ECM), and cilia. Further unsupervised co-expression network and predictive protein-protein interaction analyses demonstrated that these changes occurred in concert, centered around a regulatory axis consisting of growth factors, developmental signaling pathways, and matricellular proteins. Our results demonstrate that exposure to methadone during early cortico-genesis fundamentally alters transcriptional programs associated with synapse formation, and that these changes arise by modulating extra-synaptic molecular mechanisms in the ECM and cilia. These findings provide novel insight into methadone’s putative effect on cognitive and behavioral development and a basis for improving interventions for maternal opioid addiction.
