## Supplementary material for "Methadone alters transcriptional programs associated with synapse formation in human cortical organoids": Data File S1

### Sheet: Synapse_RevigoTreeMap
TermID	Name	Frequency	Value	Uniqueness	Dispensability	Representative
GO:0001540	"amyloid-beta binding"	0.468759	-4.87943	0.9831	0.00212808	"amide binding"
GO:0033218	"amide binding"	2.24453	-1.67985	0.998786	0.00322259	"amide binding"
GO:0051378	"serotonin binding"	0.0661777	-2.69465	0.992447	0.18662	"amine binding"
GO:0043176	"amine binding"	0.0716925	-2.67985	0.999121	0.00180441	"amine binding"
GO:0016597	"amino acid binding"	0.314344	-2.12843	0.98437	0.00204983	"amino acid binding"
GO:0070405	"ammonium ion binding"	1.35294	-3.80967	0.991406	0.00236784	"ammonium ion binding"
GO:0005516	"calmodulin binding"	1.10296	-2.60555	0.996709	0.0128538	"calmodulin binding"
GO:0030276	"clathrin binding"	0.380522	-5.32514	0.997025	0.0115725	"clathrin binding"
GO:0008092	"cytoskeletal protein binding"	5.44311	-2.17263	0.996106	0.0230371	"cytoskeletal protein binding"
GO:0008289	"lipid binding"	4.43391	-2.48678	0.998689	0.0030027	"lipid binding"
GO:0005544	"calcium-dependent phospholipid binding"	0.314344	-2.99568	0.973925	0.621911	"lipid binding"
GO:0005543	"phospholipid binding"	2.58093	-2.14874	0.973404	0.636837	"lipid binding"
GO:0001786	"phosphatidylserine binding"	0.336403	-3.86012	0.973828	0.0020627	"modified amino acid binding"
GO:0072341	"modified amino acid binding"	0.512877	-2.68825	0.998956	0.00214652	"modified amino acid binding"
GO:0004890	"GABA-A receptor activity"	0.104781	-1.49214	0.863948	0.377234	"molecular transducer activity"
GO:0001614	"purinergic nucleotide receptor activity"	0.115811	-2.50169	0.831348	0.380421	"molecular transducer activity"
GO:0016502	"nucleotide receptor activity"	0.115811	-2.50864	0.862943	0.380421	"molecular transducer activity"
GO:0008066	"glutamate receptor activity"	0.1489	-4.24413	0.860354	0.388665	"molecular transducer activity"
GO:0004993	"G protein-coupled serotonin receptor activity"	0.187503	-2.8041	0.832527	0.396548	"molecular transducer activity"
GO:0099589	"serotonin receptor activity"	0.187503	-2.7986	0.857894	0.396548	"molecular transducer activity"
GO:0004888	"transmembrane signaling receptor activity"	7.29609	-9.23958	0.810751	0.584986	"molecular transducer activity"
GO:0060089	"molecular transducer activity"	8.51486	-7.74232	1	0	"molecular transducer activity"
GO:0001664	"G protein-coupled receptor binding"	1.56621	-2.54975	0.971815	0.014261	"molecular transducer activity"
GO:0005102	"signaling receptor binding"	8.60861	-4.79588	0.995903	0.0186949	"molecular transducer activity"
GO:0042165	"neurotransmitter binding"	0.0992665	-6.17134	0.999097	0.00185326	"molecular transducer activity"
GO:0099529	"neurotransmitter receptor activity involved in regulation of postsynaptic membrane potential"	0.27574	-4.5784	0.710758	0.410476	"molecular transducer activity"
GO:0008227	"G protein-coupled amine receptor activity"	0.281255	-2.23433	0.827293	0.473347	"molecular transducer activity"
GO:0030594	"neurotransmitter receptor activity"	0.617658	-16.1373	0.849077	0	"molecular transducer activity"
GO:0005179	"hormone activity"	0.683836	-1.56864	0.905672	0.490343	"signaling receptor regulator activity"
GO:0001515	"opioid peptide activity"	0.0220592	-1.48678	0.925572	0.52554	"signaling receptor regulator activity"
GO:0005184	"neuropeptide hormone activity"	0.165444	-1.50031	0.914898	0.618513	"signaling receptor regulator activity"
GO:0030545	"signaling receptor regulator activity"	2.99454	-1.65956	0.97587	0	"signaling receptor regulator activity"
GO:0000149	"SNARE binding"	0.606629	-7.42136	0.996894	0	"SNARE binding"
GO:0019905	"syntaxin binding"	0.391551	-7.00966	0.980715	0.0116036	"SNARE binding"
GO:0099186	"structural constituent of postsynapse"	0.0716925	-2.33161	0.966581	0.5765	"structural molecule activity"
GO:0005198	"structural molecule activity"	3.82728	-1.57187	1	0	"structural molecule activity"
GO:0098918	"structural constituent of synapse"	0.104781	-4.24795	0.973149	0.00462713	"structural molecule activity"
GO:0005215	"transporter activity"	6.81079	-16.1561	1	0	"transporter activity"
GO:0015318	"inorganic molecular entity transmembrane transporter activity"	4.06993	-16.3261	0.455464	0	"transporter activity"
GO:0015108	"chloride transmembrane transporter activity"	0.0937517	-2.67985	0.518814	0.513169	"transporter activity"
GO:1905060	"calcium:cation antiporter activity involved in regulation of postsynaptic cytosolic calcium ion concentration"	0.0110296	-1.74473	0.582241	0.517762	"transporter activity"
GO:0005326	"neurotransmitter transmembrane transporter activity"	0.104781	-5.12552	0.592139	0.518841	"transporter activity"
GO:0022842	"narrow pore channel activity"	0.104781	-1.72125	0.527163	0.518841	"transporter activity"
GO:0022839	"ion gated channel activity"	0.248166	-15.8386	0.4791	0.567465	"transporter activity"
GO:0035381	"ATP-gated ion channel activity"	0.0496333	-2.68825	0.496493	0.572158	"transporter activity"
GO:0005328	"neurotransmitter:sodium symporter activity"	0.00551481	-1.65758	0.598091	0.583729	"transporter activity"
GO:1905056	"P-type calcium transporter activity involved in regulation of presynaptic cytosolic calcium ion concentration"	0.0165444	-1.73993	0.571851	0.649632	"transporter activity"
GO:0015079	"potassium ion transmembrane transporter activity"	0.854795	-3.80134	0.453715	0.655593	"transporter activity"
GO:0015291	"secondary active transmembrane transporter activity"	1.32907	-1.83863	0.491059	0.69406	"transporter activity"

### Sheet: ECM_RevigoTreeMap
TermID	Name	Frequency	Value	Uniqueness	Dispensability	Representative
GO:0005544	"calcium-dependent phospholipid binding"	0.314344	-3.45593	0.977376	0.00220376	"ion binding"
GO:0048306	"calcium-dependent protein binding"	0.490818	-4.10568	0.991834	0.0121275	"calcium-dependent protein binding"
GO:0050839	"cell adhesion molecule binding"	3.00006	-6.1891	0.990167	0.0148351	"cell adhesion molecule binding"
GO:0005178	"integrin binding"	0.805162	-14.1884	0.857394	0.0127468	"cell adhesion molecule binding"
GO:0019955	"cytokine binding"	0.772073	-1.95468	0.991471	0.0127562	"cytokine binding"
GO:0030234	"enzyme regulator activity"	6.83285	-3	0.77608	0.641694	"molecular function regulator"
GO:0004857	"enzyme inhibitor activity"	2.16732	-5.55284	0.757575	0.533253	"molecular function regulator"
GO:0055102	"lipase inhibitor activity"	0.0992665	-3.30452	0.797212	0.5617	"molecular function regulator"
GO:0004859	"phospholipase inhibitor activity"	0.0772073	-3.58503	0.788807	0.548865	"molecular function regulator"
GO:0050840	"extracellular matrix binding"	0.303314	-7.17914	0.997583	0.002196	"extracellular matrix binding"
GO:0043236	"laminin binding"	0.1489	-2.29671	0.992658	0.0108564	"extracellular matrix binding"
GO:0005201	"extracellular matrix structural constituent"	0.948547	-59.2716	0.930195	0	"structural molecule activity"
GO:0030020	"extracellular matrix structural constituent conferring tensile strength"	0.226107	-23.7352	0.92151	0.583843	"structural molecule activity"
GO:0097493	"structural molecule activity conferring elasticity"	0.0606629	-2.04528	0.940343	0.520179	"structural molecule activity"
GO:0030023	"extracellular matrix constituent conferring elasticity"	0.0496333	-2.29073	0.927671	0.67354	"structural molecule activity"
GO:0001968	"fibronectin binding"	0.170959	-2.30539	0.992571	0.0109898	"fibronectin binding"
GO:0005539	"glycosaminoglycan binding"	1.29598	-22.2565	0.972974	0	"glycosaminoglycan binding"
GO:0008201	"heparin binding"	0.920973	-15.5317	0.973424	0.403688	"glycosaminoglycan binding"
GO:0019838	"growth factor binding"	0.766558	-15.5272	0.991477	0.0024169	"growth factor binding"
GO:0005520	"insulin-like growth factor binding"	0.159929	-5.21325	0.923693	0.698216	"growth factor binding"
GO:0048407	"platelet-derived growth factor binding"	0.0606629	-5.39147	0.92741	0.0100625	"growth factor binding"
GO:0043167	"ion binding"	33.348	-2.82102	0.995554	0.00592824	"ion binding"
GO:0043169	"cation binding"	24.0004	-3.2668	0.969438	0.509043	"ion binding"
GO:0046872	"metal ion binding"	23.4876	-3.48678	0.964638	0.463725	"ion binding"
GO:0005509	"calcium ion binding"	3.95963	-10.5817	0.971783	0.00298971	"ion binding"
GO:0072341	"modified amino acid binding"	0.512877	-1.31515	0.997455	0.00231592	"modified amino acid binding"
GO:0001786	"phosphatidylserine binding"	0.336403	-2.19586	0.977361	0.621911	"modified amino acid binding"
GO:0098772	"molecular function regulator"	10.787	-5.33913	1	0	"molecular function regulator"
GO:0004175	"endopeptidase activity"	2.44306	-7.57675	0.85776	0	"endopeptidase activity"
GO:0004720	"protein-lysine 6-oxidase activity"	0.027574	-1.24795	0.940118	0.30157	"protein-lysine 6-oxidase activity"
GO:0002020	"protease binding"	0.750014	-7.50031	0.991495	0.0126541	"protease binding"
GO:0044877	"protein-containing complex binding"	6.99829	-10.5784	0.996525	0.00378302	"protein-containing complex binding"
GO:0005518	"collagen binding"	0.375007	-12.0899	0.934008	0.475291	"protein-containing complex binding"
GO:0071814	"protein-lipid complex binding"	0.159929	-1.27737	0.937384	0.439319	"protein-containing complex binding"
GO:0071813	"lipoprotein particle binding"	0.159929	-1.27003	0.937384	0.439319	"protein-containing complex binding"
GO:0070051	"fibrinogen binding"	0.0165444	-1.42946	0.945264	0.365648	"protein-containing complex binding"
GO:0070052	"collagen V binding"	0.0110296	-2.17914	0.946499	0.355009	"protein-containing complex binding"
GO:0043394	"proteoglycan binding"	0.198533	-3.21467	0.970543	0.345071	"proteoglycan binding"
GO:0030545	"signaling receptor regulator activity"	2.99454	-5.8729	0.794893	0.557441	"signaling receptor regulator activity"
GO:0048018	"receptor ligand activity"	2.6802	-6.37263	0.733337	0.531038	"signaling receptor regulator activity"
GO:0016015	"morphogen activity"	0.0386037	-1.25493	0.812602	0.610653	"signaling receptor regulator activity"
GO:0017171	"serine hydrolase activity"	1.09193	-2.36653	0.919393	0.423806	"serine hydrolase activity"
GO:0005102	"signaling receptor binding"	8.60861	-15.0531	0.988871	0.020734	"signaling receptor binding"
GO:0005109	"frizzled binding"	0.215077	-3.08672	0.929052	0.408852	"signaling receptor binding"
GO:0005198	"structural molecule activity"	3.82728	-29.6003	1	0	"structural molecule activity"
GO:1901681	"sulfur compound binding"	1.46694	-12.3063	0.99715	0.00259998	"sulfur compound binding"

### Sheet: Cilia_RevigoTreeMap
TermID	Name	Frequency	Value	Uniqueness	Dispensability	Representative
GO:0003774	"cytoskeletal motor activity"	0.628688	-12.2055	1	0	"cytoskeletal motor activity"
GO:0003777	"microtubule motor activity"	0.380522	-12.041	0.861236	0	"microtubule motor activity"
GO:0016817	"hydrolase activity	4.02581	-2.4908	0.745646	0	"hydrolase activity"
GO:0004127	"cytidylate kinase activity"	0.0220592	-0.9914	0.836573	0.138701	"cytidylate kinase activity"
GO:0070740	"tubulin-glutamic acid ligase activity"	0.0551481	-1.97881	0.761747	0.150562	"acid-amino acid ligase activity"
GO:0045505	"dynein intermediate chain binding"	0.198533	-11.2557	0.991863	0	"cytoskeletal protein binding"
GO:0045503	"dynein light chain binding"	0.0551481	-0.809668	0.992615	0.00900213	"cytoskeletal protein binding"
GO:0045504	"dynein heavy chain binding"	0.0772073	-3.45346	0.99243	0.00922836	"cytoskeletal protein binding"
GO:0051959	"dynein light intermediate chain binding"	0.1489	-9.08355	0.992044	0.00970442	"cytoskeletal protein binding"
GO:0015631	"tubulin binding"	2.06805	-6.82102	0.831624	0.0122323	"cytoskeletal protein binding"
GO:0043014	"alpha-tubulin binding"	0.226107	-2.39362	0.821596	0.552106	"cytoskeletal protein binding"
GO:0048487	"beta-tubulin binding"	0.226107	-1.10568	0.821596	0.623507	"cytoskeletal protein binding"
GO:0008092	"cytoskeletal protein binding"	5.44311	-4.37366	0.989194	0.018198	"cytoskeletal protein binding"
