## Supplementary material for "Methadone alters transcriptional programs associated with synapse formation in human cortical organoids": Data File S2

### Sheet: ECM Molecular Functions
ENTREZID	GENE SYMBOL	GENE NAME	MATRISOMEDB DIVISION	MATRISOMEDB CATEGORY	MOLECULE TYPE	MATRICELLULAR PROTEIN?
1292	COL6A2	Collagen alpha-2(VI) chain	Core matrisome	Collagens	Beaded Filament
1293	COL6A3	Collagen alpha-3(VI) chain	Core matrisome	Collagens	Beaded Filament
1303	COL12A1	Collagen alpha-1(XII) chain	Core matrisome	Collagens	Fibril Associated
81578	COL21A1	Collagen alpha-1(XXI) chain	Core matrisome	Collagens	Fibril Associated
1297	COL9A1	Collagen alpha-1(IX) chain	Core matrisome	Collagens	Fibril Associated
1298	COL9A2	Collagen alpha-2(IX) chain	Core matrisome	Collagens	Fibril Associated
1299	COL9A3	Collagen alpha-3(IX) chain	Core matrisome	Collagens	Fibril Associated
1301	COL11A1	Collagen alpha-1(XI) chain	Core matrisome	Collagens	Fibril Forming
1277	COL1A1	Collagen alpha-1(I) chain	Core matrisome	Collagens	Fibril Forming
1278	COL1A2	Collagen alpha-2(I) chain	Core matrisome	Collagens	Fibril Forming
1280	COL2A1	Collagen alpha-1(II) chain	Core matrisome	Collagens	Fibril Forming
1281	COL3A1	Collagen alpha-1(III) chain	Core matrisome	Collagens	Fibril Forming
1289	COL5A1	Collagen alpha-1(V) chain	Core matrisome	Collagens	Fibril Forming
50509	COL5A3	Collagen alpha-3(V) chain	Core matrisome	Collagens	Fibril Forming
1287	COL4A5	Collagen alpha-5(IV) chain	Core matrisome	Collagens	Network-Forming
1288	COL4A6	Collagen alpha-6(IV) chain	Core matrisome	Collagens	Network-Forming
1296	COL8A2	Collagen alpha-2(VIII) chain	Core matrisome	Collagens	Network-Forming
1490	CTGF	Connective tissue growth factor	Core matrisome	ECM Glycoproteins	CCN Family Proteins	Classical
3491	CYR61	Protein CYR61	Core matrisome	ECM Glycoproteins	CCN Family Proteins	Classical
4856	NOV	Nephroblastoma overexpressed	Core matrisome	ECM Glycoproteins	CCN Family Proteins	Classical
8292	COLQ	Acetylcholinesterase collagenic tail peptide	Core matrisome	ECM Glycoproteins	Collagen-Like/Collagen-Related
2200	FBN1	Fibrillin-1	Core matrisome	ECM Glycoproteins	Fibrillin
2202	EFEMP1	EGF-containing fibulin-like extracellular matrix protein 1	Core matrisome	ECM Glycoproteins	Fibulin
2192	FBLN1	Fibulin-1	Core matrisome	ECM Glycoproteins	Fibulin	Classical
10516	FBLN5	Fibulin-5	Core matrisome	ECM Glycoproteins	Fibulin	Classical
81621	IGFBP-RP10	Insulin-like growth factor-binding protein 3 (KAZALD1)	Core matrisome	ECM Glycoproteins	Growth Factor Binding Protein
3490	IGFBP7	Insulin-like growth factor-binding protein 7	Core matrisome	ECM Glycoproteins	Growth Factor Binding Protein
4052	LTBP1	Latent-transforming growth factor beta-binding protein 1	Core matrisome	ECM Glycoproteins	Growth Factor Binding Protein
4054	LTBP3	Latent-transforming growth factor beta-binding protein 3	Core matrisome	ECM Glycoproteins	Growth Factor Binding Protein
7049	TGFBR3	Transforming growth factor beta receptor 3	Core matrisome	ECM Glycoproteins	Growth Factor Receptor
3691	ITGB4	Integrin subunit beta 4	Core matrisome	ECM Glycoproteins	Integrin
10085	EDIL3	EGF-like repeat and discoidin I-like domain-containing protein 3	Core matrisome	ECM Glycoproteins	Integrin Signaling/Signal Transduction
7045	TGFBI	Transforming growth factor-beta-induced protein ig-h3	Core matrisome	ECM Glycoproteins	Integrin Signaling/Signal Transduction
3908	LAMA2	Laminin subunit alpha-2	Core matrisome	ECM Glycoproteins	Laminin	Debated
3909	LAMA3	Laminin subunit alpha-3	Core matrisome	ECM Glycoproteins	Laminin	Debated
3912	LAMB1	Laminin subunit beta-1	Core matrisome	ECM Glycoproteins	Laminin	Debated
3913	LAMB2	Laminin subunit beta-2	Core matrisome	ECM Glycoproteins	Laminin	Debated
3915	LAMC1	Laminin subunit gamma-1	Core matrisome	ECM Glycoproteins	Laminin	Debated
9423	NTN1	Netrin-1	Core matrisome	ECM Glycoproteins	Nervous System Enriched ECM Proteins
10417	SPON2	Spondin-2	Core matrisome	ECM Glycoproteins	Nervous System Enriched ECM Proteins	Expanded
22795	NID2	Nidogen-2	Core matrisome	ECM Glycoproteins	Nidogen
4059	BCAM	Basal Cell Adhesion Molecule (Lutheran Blood Group)	Core matrisome	ECM Glycoproteins	Other Cell Adhesion Molecules
3383	ICAM1	Intercellular adhesion molecule 1	Core matrisome	ECM Glycoproteins	Other Cell Adhesion Molecules
4239	MFAP4	Microfibril-associated glycoprotein 4	Core matrisome	ECM Glycoproteins	Other Cell Adhesion Molecules
4240	MFGE8	Lactadherin	Core matrisome	ECM Glycoproteins	Other Cell Adhesion Molecules
165	AEBP1	Adipocyte enhancer-binding protein 1	Core matrisome	ECM Glycoproteins	Other ECM Assembly Proteins
197	AHSG	Alpha 2-HS Glycoprotein	Core matrisome	ECM Glycoproteins	Other ECM Assembly Proteins
4147	MATN2	Matrilin-2	Core matrisome	ECM Glycoproteins	Other ECM Assembly Proteins
4256	MGP	Matrix Gla protein	Core matrisome	ECM Glycoproteins	Other ECM Assembly Proteins	Expanded
6678	SPARC	Osteonectin	Core matrisome	ECM Glycoproteins	Other ECM Assembly Proteins	Classical
27286	SRPX2	Sushi repeat-containing protein SRPX2	Core matrisome	ECM Glycoproteins	Protease Activity
7057	THBS1	Thrombospondin-1	Core matrisome	ECM Glycoproteins	Thrombospondin	Classical
80781	COL18A1	Collagen alpha-1(XVIII) chain	Core matrisome	Proteoglycans	Basement Membrane Proteoglycan
2262	GPC5	Glypican-5	Core matrisome	Proteoglycans	Cell-Surface Proteoglycan	Classical
10082	GPC6	Glypican-6	Core matrisome	Proteoglycans	Cell-Surface Proteoglycan	Classical
6383	SDC2	Syndecan-2	Core matrisome	Proteoglycans	Cell-Surface Proteoglycan	Debated
54829	ASPN	Asporin	Core matrisome	Proteoglycans	Extracellular Proteoglycan/SLRP	Expanded
63827	BCAN	Brevican	Core matrisome	Proteoglycans	Extracellular Proteoglycan/SLRP	Expanded
633	BGN	Biglycan	Core matrisome	Proteoglycans	Extracellular Proteoglycan/SLRP	Expanded
1634	DCN	Decorin	Core matrisome	Proteoglycans	Extracellular Proteoglycan/SLRP	Expanded
1842	ECM2	Extracellular matrix protein 2	Core matrisome	Proteoglycans	Extracellular Proteoglycan/SLRP	Classical
4969	OGN	Mimecan	Core matrisome	Proteoglycans	Extracellular Proteoglycan/SLRP	Expanded
145864	HAPLN3	Hyaluronan and proteoglycan link protein 3	Core matrisome	Proteoglycans	Hyaluronan and Proteoglycan Link Protein
348	APOE	Apolipoprotein	Matrisome-associated	ECM Regulators	ECM Crosslinking/Other Remodeling Enzymes
151887	CCDC80	Coiled-coil domain containing 80	Matrisome-associated	ECM Regulators	ECM Crosslinking/Other Remodeling Enzymes
4015	LOX	Protein-lysine 6-oxidase	Matrisome-associated	ECM Regulators	ECM Crosslinking/Other Remodeling Enzymes
4016	LOXL1	Lysyl oxidase homolog 1	Matrisome-associated	ECM Regulators	ECM Crosslinking/Other Remodeling Enzymes
55214	P3H2	Prolyl 3-Hydroxylase 2	Matrisome-associated	ECM Regulators	ECM Crosslinking/Other Remodeling Enzymes
5046	PCSK6	Proprotein convertase subtilisin/kexin type 6	Matrisome-associated	ECM Regulators	ECM Crosslinking/Other Remodeling Enzymes
6649	SOD3	Superoxide Dismutase	Matrisome-associated	ECM Regulators	ECM Crosslinking/Other Remodeling Enzymes
23213	SULF1	Extracellular sulfatase Sulf-1	Matrisome-associated	ECM Regulators	ECM Crosslinking/Other Remodeling Enzymes
9510	ADAMTS1	A disintegrin and metalloproteinase with thrombospondin motifs 1	Matrisome-associated	ECM Regulators	Protease/Proteinase	Debated
170691	ADAMTS17	A disintegrin and metalloproteinase with thrombospondin motifs 17	Matrisome-associated	ECM Regulators	Protease/Proteinase	Debated
171019	ADAMTS19	A disintegrin and metalloproteinase with thrombospondin motifs 19	Matrisome-associated	ECM Regulators	Protease/Proteinase	Debated
11174	ADAMTS6	ADAM Metallopeptidase With Thrombospondin Type 1 Motif 6	Matrisome-associated	ECM Regulators	Protease/Proteinase	Debated
56999	ADAMTS9	A disintegrin and metalloproteinase with thrombospondin motifs 9	Matrisome-associated	ECM Regulators	Protease/Proteinase	Debated
57188	ADAMTSL3	ADAMTS-like protein 3	Matrisome-associated	ECM Regulators	Protease/Proteinase	Debated
54507	ADAMTSL4	ADAMTS-like protein 4	Matrisome-associated	ECM Regulators	Protease/Proteinase	Debated
1512	CTSH	Pro-cathepsin H	Matrisome-associated	ECM Regulators	Protease/Proteinase
2161	F12	Coagulation factor XII	Matrisome-associated	ECM Regulators	Protease/Proteinase
2147	F2	Prothrombin	Matrisome-associated	ECM Regulators	Protease/Proteinase
2152	F3	Coagulation Factor III, Tissue Factor	Matrisome-associated	ECM Regulators	Protease/Proteinase
5654	HTRA1	Serine protease HTRA1	Matrisome-associated	ECM Regulators	Protease/Proteinase
4323	MMP14	Matrix metalloproteinase-14	Matrisome-associated	ECM Regulators	Protease/Proteinase	Debated
4326	MMP17	Matrix metalloproteinase-17	Matrisome-associated	ECM Regulators	Protease/Proteinase	Debated
4313	MMP2	72 kDa type IV collagenase	Matrisome-associated	ECM Regulators	Protease/Proteinase	Debated
118856	MMP21	Matrix metalloproteinase-21	Matrisome-associated	ECM Regulators	Protease/Proteinase	Debated
2	A2M	Alpha-2-macroglobulin	Matrisome-associated	ECM Regulators	Protease/Proteinase Inhibitor
12	SERPINA3	Alpha-1-antichymotrypsin	Matrisome-associated	ECM Regulators	Protease/Proteinase Inhibitor
5269	SERPINB6	Serpin B6	Matrisome-associated	ECM Regulators	Protease/Proteinase Inhibitor
5054	SERPINE1	Plasminogen activator inhibitor 1	Matrisome-associated	ECM Regulators	Protease/Proteinase Inhibitor	Classical
5176	SERPINF1	Pigment epithelium-derived factor	Matrisome-associated	ECM Regulators	Protease/Proteinase Inhibitor	Expanded
7980	TFPI2	Tissue Factor Pathway Inhibitor 2	Matrisome-associated	ECM Regulators	Protease/Proteinase Inhibitor
7078	TIMP3	Metalloproteinase inhibitor 3	Matrisome-associated	ECM Regulators	Protease/Proteinase Inhibitor
301	ANXA1	Annexin A1	Matrisome-associated	ECM-affiliated Proteins	Annexin
311	ANXA11	Annexin A11	Matrisome-associated	ECM-affiliated Proteins	Annexin
302	ANXA2	Annexin A2	Matrisome-associated	ECM-affiliated Proteins	Annexin
304	ANXA2P2	Annexin A2 Pseudogene 2	Matrisome-associated	ECM-affiliated Proteins	Annexin
307	ANXA4	Annexin A4	Matrisome-associated	ECM-affiliated Proteins	Annexin
309	ANXA6	Annexin A6	Matrisome-associated	ECM-affiliated Proteins	Annexin
26585	GREM1	Gremlin-1, BMP Antagonist	Matrisome-associated	ECM-affiliated Proteins	BMP Signaling Regulation
3958	LGALS3	Galectin-3	Matrisome-associated	ECM-affiliated Proteins	Galectin	Expanded
4693	NDP	Norrin Cystine Knot Growth Factor	Matrisome-associated	ECM-affiliated Proteins	Growth Factor
2263	FGFR2	Fibroblast growth factor receptor 2	Matrisome-associated	ECM-affiliated Proteins	Growth Factor Receptor
121227	LRIG3	Leucine Rich Repeats And Immunoglobulin Like Domains 3	Matrisome-associated	ECM-affiliated Proteins	Growth Factor Signaling
81035	COLEC12	Collectin-12	Matrisome-associated	ECM-affiliated Proteins	Immune (Cytokine)/Inflammatory Response
4982	TNFRSF11B	Tumor necrosis factor receptor superfamily member 11b	Matrisome-associated	ECM-affiliated Proteins	Immune (Cytokine)/Inflammatory Response
9865	TRIL	TLR4 Interactor With Leucine Rich Repeats	Matrisome-associated	ECM-affiliated Proteins	Immune (Cytokine)/Inflammatory Response
10446	LRRN2	Leucine-rich repeat neuronal 2	Matrisome-associated	ECM-affiliated Proteins	Nervous System Enriched ECM Proteins
347730	LRRTM1	Leucine-rich repeat transmembrane neuronal 1	Matrisome-associated	ECM-affiliated Proteins	Nervous System Enriched ECM Proteins
347731	LRRTM3	Leucine-rich repeat transmembrane neuronal 3	Matrisome-associated	ECM-affiliated Proteins	Nervous System Enriched ECM Proteins
7869	SEMA3B	Semaphorin-3B	Matrisome-associated	ECM-affiliated Proteins	Nervous System Enriched ECM Proteins
158326	FREM1	FRAS1-related extracellular matrix protein 1	Matrisome-associated	ECM-affiliated Proteins	Other Basement Membrane Components
341640	FREM2	FRAS1-related extracellular matrix protein 2	Matrisome-associated	ECM-affiliated Proteins	Other Basement Membrane Components
7399	USH2A	Usherin	Matrisome-associated	ECM-affiliated Proteins	Other Basement Membrane Components
51129	ANGPTL4	Angiopoietin-related protein 4	Matrisome-associated	Secreted Factors	Angiopoietin Signaling
10218	ANGPTL7	Angiopoietin Like 7	Matrisome-associated	Secreted Factors	Angiopoietin Signaling
6281	S100A10	Protein S100-A10	Matrisome-associated	Secreted Factors	Annexin Signaling
1191	CLU	Clusterin	Matrisome-associated	Secreted Factors	Apoptosis Signaling
655	BMP7	Bone morphogenetic protein 7	Matrisome-associated	Secreted Factors	BMP Signaling
375567	VWC2	Von Willebrand Factor C Domain Containing 2	Matrisome-associated	Secreted Factors	BMP Signaling
25975	EGFL6	Epidermal growth factor-like protein 6	Matrisome-associated	Secreted Factors	EGF Signaling
3549	IHH	Indian Hedgehog signaling molecule	Matrisome-associated	Secreted Factors	Hedgehog Signaling
6469	SHH	Sonic hedgehog protein	Matrisome-associated	Secreted Factors	Hedgehog Signaling
147372	CCBE1	Collagen and calcium-binding EGF domain-containing protein 1	Matrisome-associated	Secreted Factors	VEGF Signaling
6422	SFRP1	Secreted frizzled-related protein 1	Matrisome-associated	Secreted Factors	WNT Signaling
7481	WNT11	Wnt family member 11	Matrisome-associated	Secreted Factors	WNT Signaling
54361	WNT4	Wnt family member 4	Matrisome-associated	Secreted Factors	WNT Signaling
7476	WNT7A	Wnt family member 7a	Matrisome-associated	Secreted Factors	WNT Signaling

### Sheet: Matricellular Proteins
MCP ID	ALTERNATIVE ID	MCP FAMILY	MCP TYPE	CONFECT SCORE	REFERENCE
THBS1	TSP1	Thrombospondin	Classical	-1.92	94, 97-99, 101, 102, 104, 105, 107, 110
ECM2	SC1, SPARCL1, Hevin	SLRP/SPARC Family	Classical	-1.51	94, 101, 103, 105, 107, 110
SERPINE1	PAI-1	SERPIN Family	Classical	-1.41	101, 110
FBLN1		Fibulins	Classical	-0.89	94, 101, 110
FBLN5		Fibulins	Classical	-0.86	94, 101, 102, 110
CCN3	NOV	CCN Family	Classical	-0.85	94, 99, 101, 103, 105, 110
SPARC	Osteonectin	SPARC Family	Classical	-0.83	94, 97-99, 101-105, 107, 110
LGALS3		Galectins	Classical	-0.79	101, 104, 110
GPC6		Glypican	Classical	-0.7	110
CCN1	CYR61	CCN Family	Classical	-0.64	94, 99, 101, 103, 105, 110
CCN2	CTGF	CCN Family	Classical	-0.6	94, 99, 101, 103, 105, 110
GPC5		Glypican	Classical	0.75	110
OGN	Mimecan	SLRP	Expanded	-2.25	101, 104
MGP		Gla Family	Expanded	-2.15	103
SERPINF1	PEDF	SERPIN Family	Expanded	-2.15	94, 101, 102
ASPN		SLRP	Expanded	-1.73	101
BGN		SLRP	Expanded	-1.09	101, 104
SPON2		R-Spondin Family	Expanded	-0.74	94, 101
DCN		SLRP	Expanded	-0.71	101, 104
BCAN		SLRP	Expanded	0.83	101
LAMB1		Laminins	Debated	-2.25	104
ADAMTS1		Matrix Metalloproteinase	Debated	-2.01	100
MMP21		Matrix Metalloproteinase	Debated	-1.85	104
ADAMTSL4		Matrix Metalloproteinase	Debated	-1.6	100
MMP14		Matrix Metalloproteinase	Debated	-1.3	104
ADAMTS6		Matrix Metalloproteinase	Debated	-1.28	100
ADAMTS19		Matrix Metalloproteinase	Debated	-1.06	100
MMP2		Matrix Metalloproteinase	Debated	-1.05	104
LAMA3		Laminins	Debated	-1.01	104
LAMC1		Laminins	Debated	-1	104
ADAMTS9		Matrix Metalloproteinase	Debated	-0.94	100
LAMB2		Laminins	Debated	-0.78	104
SDC2		Syndecans	Debated	-0.74	105
ADAMTS17		Matrix Metalloproteinase	Debated	-0.71	100
LAMA2		Laminins	Debated	-0.68	104
ADAMTSL3		Matrix Metalloproteinase	Debated	-0.61	100
MMP17		Matrix Metalloproteinase	Debated	0.92	104

### Sheet: Synapse Molecular Functions
SYMBOL	GENE NAME	MOLECULAR FUNCTION	GO-CC SYNAPTIC LOCALIZATION
DSCAM	Down syndrome cell adhesion molecule	Cell-Adhesion	BOTH
OLFM3	olfactomedin 3	Cell-Adhesion	BOTH
PCDH15	protocadherin related 15	Cell-Adhesion	BOTH
NEFL	neurofilament, light polypeptide	Cytoskeletal	BOTH
PDLIM5	PDZ and LIM domain 5	Cytoskeletal	BOTH
PPFIA2	protein tyrosine phosphatase, receptor type, f polypeptide (PTPRF), interacting protein (liprin), alpha 2	Cytoskeletal	BOTH
SPTBN2	spectrin, beta, non-erythrocytic 2	Cytoskeletal	BOTH
ACTN1	actinin, alpha 1	Cytoskeletal	BOTH
FAM107A	family with sequence similarity 107, member A	Cytoskeletal	BOTH
MYH9	myosin, heavy chain 9, non-muscle	Cytoskeletal	BOTH
SYNC	syncoilin, intermediate filament protein	Cytoskeletal	BOTH
TUBB2B	tubulin, beta 2B class IIb	Cytoskeletal	BOTH
WASF2	WAS protein family, member 2	Cytoskeletal	BOTH
DRD2	dopamine receptor D2	Receptors	BOTH
EPHA4	EPH receptor A4	Receptors	BOTH
GLRA1	glycine receptor, alpha 1	Receptors	BOTH
GRIN2A	glutamate receptor, ionotropic, N-methyl D-aspartate 2A	Receptors	BOTH
GRM7	glutamate receptor, metabotropic 7	Receptors	BOTH
OPRM1	opioid receptor, mu 1	Receptors	BOTH
P2RX3	purinergic receptor P2X, ligand gated ion channel, 3	Receptors	BOTH
PDE4B	phosphodiesterase 4B, cAMP-specific	Signaling & Signal Transduction	BOTH
CDH9	cadherin 9, type 2 (T1-cadherin)	Structural & ECM	BOTH
TANC1	tetratricopeptide repeat, ankyrin repeat and coiled-coil containing 1	Structural & ECM	BOTH
BCAN	brevican	Structural & ECM	BOTH
C4A	complement component 4A (Rodgers blood group)	Structural & ECM	BOTH
C4B	complement component 4B	Structural & ECM	BOTH
CBLN3	cerebellin 3 precursor	Structural & ECM	BOTH
COL4A5	collagen, type IV, alpha 5	Structural & ECM	BOTH
GPC6	glypican 6	Structural & ECM	BOTH
LAMB2	laminin, beta 2 (laminin S)	Structural & ECM	BOTH
LGI1	leucine-rich, glioma inactivated 1	Structural & ECM	BOTH
MYCBPAP	MYCBP associated protein	Structural & ECM	BOTH
SNTB1	syntrophin, beta 1 (dystrophin-associated protein A1, 59kDa, basic component 1)	Structural & ECM	BOTH
SPARC	secreted protein, acidic, cysteine-rich (osteonectin)	Structural & ECM	BOTH
SRPX2	sushi-repeat containing protein, X-linked 2	Structural & ECM	BOTH
ATP2B2	ATPase, Ca++ transporting, plasma membrane 2	Transporters	BOTH
SLC4A10	solute carrier family 4, sodium bicarbonate transporter, member 10	Transporters	BOTH
SLC8A2	solute carrier family 8 (sodium/calcium exchanger), member 2	Transporters	BOTH
SLC8A3	solute carrier family 8 (sodium/calcium exchanger), member 3	Transporters	BOTH
APBA1	amyloid beta (A4) precursor protein-binding, family A, member 1	Vesicular Trafficking	BOTH
APBA2	amyloid beta (A4) precursor protein-binding, family A, member 2	Vesicular Trafficking	BOTH
CPLX1	complexin 1	Vesicular Trafficking	BOTH
SH3GL3	SH3-domain GRB2-like 3	Vesicular Trafficking	BOTH
SNAP25	synaptosomal-associated protein, 25kDa	Vesicular Trafficking	BOTH
ANK1	ankyrin 1, erythrocytic	Cell-Adhesion	POSTSYNAPSE
LRRTM1	leucine rich repeat transmembrane neuronal 1	Cell-Adhesion	POSTSYNAPSE
LRRTM3	leucine rich repeat transmembrane neuronal 3	Cell-Adhesion	POSTSYNAPSE
SLITRK2	SLIT and NTRK-like family, member 2	Cell-Adhesion	POSTSYNAPSE
SLITRK3	SLIT and NTRK-like family, member 3	Cell-Adhesion	POSTSYNAPSE
ASIC2	acid sensing (proton gated) ion channel 2	Channels	POSTSYNAPSE
CACNG2	calcium channel, voltage-dependent, gamma subunit 2	Channels	POSTSYNAPSE
KCNJ4	potassium channel, inwardly rectifying subfamily J, member 4	Channels	POSTSYNAPSE
KCNN2	potassium channel, calcium activated intermediate/small conductance subfamily N alpha, member 2	Channels	POSTSYNAPSE
CRYAB	crystallin, alpha B	Cytoskeletal	POSTSYNAPSE
INA	internexin neuronal intermediate filament protein, alpha	Cytoskeletal	POSTSYNAPSE
PALMD	p21 (RAC1) activated kinase 5	Cytoskeletal	POSTSYNAPSE
SH2D5	SH2 domain containing 5	Cytoskeletal	POSTSYNAPSE
SIPA1L1	signal-induced proliferation-associated 1 like 1	Cytoskeletal	POSTSYNAPSE
PRNP	prion protein	Hormones & Neurotransmitters	POSTSYNAPSE
CHRM2	cholinergic receptor, muscarinic 2	Receptors	POSTSYNAPSE
CHRNA2	cholinergic receptor, nicotinic, alpha 2 (neuronal)	Receptors	POSTSYNAPSE
CHRNA4	cholinergic receptor, nicotinic, alpha 4 (neuronal)	Receptors	POSTSYNAPSE
GABRD	gamma-aminobutyric acid (GABA) A receptor, delta	Receptors	POSTSYNAPSE
GABRE	gamma-aminobutyric acid (GABA) A receptor, epsilon	Receptors	POSTSYNAPSE
GABRR1	gamma-aminobutyric acid (GABA) A receptor, rho 1	Receptors	POSTSYNAPSE
GLRA2	glycine receptor, alpha 2	Receptors	POSTSYNAPSE
GLRA3	glycine receptor, alpha 3	Receptors	POSTSYNAPSE
GRIA4	glutamate receptor, ionotropic, AMPA 4	Receptors	POSTSYNAPSE
GRID1	glutamate receptor, ionotropic, delta 1	Receptors	POSTSYNAPSE
GRIN2D	glutamate receptor, ionotropic, N-methyl D-aspartate 2D	Receptors	POSTSYNAPSE
IL1RAPL1	interleukin 1 receptor accessory protein-like 1	Receptors	POSTSYNAPSE
LHFPL4	In multiple Geneids	Receptors	POSTSYNAPSE
P2RX5	purinergic receptor P2X, ligand gated ion channel, 5	Receptors	POSTSYNAPSE
P2RX6	purinergic receptor P2X, ligand gated ion channel, 6	Receptors	POSTSYNAPSE
ADGRV1	adhesion G protein-coupled receptor V1	Receptors	POSTSYNAPSE
EGFR	epidermal growth factor receptor	Receptors	POSTSYNAPSE
FGFR2	fibroblast growth factor receptor 2	Receptors	POSTSYNAPSE
HTR1D	5-hydroxytryptamine (serotonin) receptor 1D, G protein-coupled	Receptors	POSTSYNAPSE
HTR1E	5-hydroxytryptamine (serotonin) receptor 1E, G protein-coupled	Receptors	POSTSYNAPSE
HTR2C	5-hydroxytryptamine (serotonin) receptor 2C, G protein-coupled	Receptors	POSTSYNAPSE
LY6H	lymphocyte antigen 6 complex, locus H	Receptors	POSTSYNAPSE
ARRB1	arrestin, beta 1	Signaling & Signal Transduction	POSTSYNAPSE
CAMK2N1	calcium/calmodulin-dependent protein kinase II inhibitor 1	Signaling & Signal Transduction	POSTSYNAPSE
GNG3	guanine nucleotide binding protein (G protein), gamma 3	Signaling & Signal Transduction	POSTSYNAPSE
ITPR1	inositol 1,4,5-trisphosphate receptor, type 1	Signaling & Signal Transduction	POSTSYNAPSE
LYN	LYN proto-oncogene, Src family tyrosine kinase	Signaling & Signal Transduction	POSTSYNAPSE
PPP1R1B	protein phosphatase 1 regulatory inhibitor subunit 1B	Signaling & Signal Transduction	POSTSYNAPSE
PTK2B	protein tyrosine kinase 2 beta	Signaling & Signal Transduction	POSTSYNAPSE
CLU	clusterin	Signaling & Signal Transduction	POSTSYNAPSE
NQO1	NAD(P)H dehydrogenase, quinone 1	Signaling & Signal Transduction	POSTSYNAPSE
PAK5	Data not found	Signaling & Signal Transduction	POSTSYNAPSE
PPM1H	protein phosphatase, Mg2+/Mn2+ dependent, 1H	Signaling & Signal Transduction	POSTSYNAPSE
VWC2	von Willebrand factor C domain containing 2	Signaling & Signal Transduction	POSTSYNAPSE
BCAS1	breast carcinoma amplified sequence 1	Structural & ECM	POSTSYNAPSE
CSPG5	chondroitin sulfate proteoglycan 5 (neuroglycan C)	Structural & ECM	POSTSYNAPSE
DLGAP2	discs, large (Drosophila) homolog-associated protein 2	Structural & ECM	POSTSYNAPSE
DRP2	dystrophin related protein 2	Structural & ECM	POSTSYNAPSE
FAIM2	Fas apoptotic inhibitory molecule 2	Structural & ECM	POSTSYNAPSE
LAMA2	laminin, alpha 2	Structural & ECM	POSTSYNAPSE
LRFN1	leucine rich repeat and fibronectin type III domain containing 1	Structural & ECM	POSTSYNAPSE
LRFN4	leucine rich repeat and fibronectin type III domain containing 4	Structural & ECM	POSTSYNAPSE
LRFN5	leucine rich repeat and fibronectin type III domain containing 5	Structural & ECM	POSTSYNAPSE
MUSK	muscle, skeletal, receptor tyrosine kinase	Structural & ECM	POSTSYNAPSE
PSD2	pleckstrin and Sec7 domain containing 2	Structural & ECM	POSTSYNAPSE
SNTA1	syntrophin, alpha 1	Structural & ECM	POSTSYNAPSE
ATP1A2	ATPase, Na+/K+ transporting, alpha 2 polypeptide	Transporters	POSTSYNAPSE
CALY	calcyon neuron-specific vesicular protein	Vesicular Trafficking	POSTSYNAPSE
NSG1	neuron specific gene family member 1	Vesicular Trafficking	POSTSYNAPSE
PPFIBP2	PTPRF interacting protein, binding protein 2 (liprin beta 2)	Cell-Adhesion	PRESYNAPSE
KCNK2	potassium channel, two pore domain subfamily K, member 2	Channels	PRESYNAPSE
KCNK1	potassium channel, two pore domain subfamily K, member 1	Channels	PRESYNAPSE
KCNK3	potassium channel, two pore domain subfamily K, member 3	Channels	PRESYNAPSE
KCNMB1	potassium channel subfamily M regulatory beta subunit 1	Channels	PRESYNAPSE
KCNN1	potassium channel, calcium activated intermediate/small conductance subfamily N alpha, member 1	Channels	PRESYNAPSE
DNMBP	dynamin binding protein	Cytoskeletal	PRESYNAPSE
SNCG	synuclein, gamma (breast cancer-specific protein 1)	Cytoskeletal	PRESYNAPSE
CCK	cholecystokinin	Hormones & Neurotransmitters	PRESYNAPSE
GNRH1	gonadotropin-releasing hormone 1 (luteinizing-releasing hormone)	Hormones & Neurotransmitters	PRESYNAPSE
NTS	neurotensin	Hormones & Neurotransmitters	PRESYNAPSE
PDYN	prodynorphin	Hormones & Neurotransmitters	PRESYNAPSE
PNOC	prepronociceptin	Hormones & Neurotransmitters	PRESYNAPSE
TH	tyrosine hydroxylase	Hormones & Neurotransmitters	PRESYNAPSE
LYPD1	LY6/PLAUR domain containing 1	Hormones & Neurotransmitters	PRESYNAPSE
PMCH	pro-melanin-concentrating hormone	Hormones & Neurotransmitters	PRESYNAPSE
TAC1	tachykinin, precursor 1	Hormones & Neurotransmitters	PRESYNAPSE
TULP1	tubby like protein 1	Receptors	PRESYNAPSE
NAAA	N-acylethanolamine acid amidase	Signaling & Signal Transduction	PRESYNAPSE
ROR1	receptor tyrosine kinase-like orphan receptor 1	Signaling & Signal Transduction	PRESYNAPSE
WNT3A	wingless-type MMTV integration site family, member 3A	Signaling & Signal Transduction	PRESYNAPSE
WNT7A	wingless-type MMTV integration site family, member 7A	Signaling & Signal Transduction	PRESYNAPSE
LGI3	leucine-rich repeat LGI family, member 3	Structural & ECM	PRESYNAPSE
SEPTIN6	Data not found	Structural & ECM	PRESYNAPSE
USH2A	Usher syndrome 2A (autosomal recessive, mild)	Structural & ECM	PRESYNAPSE
ATP2B3	ATPase, Ca++ transporting, plasma membrane 3	Transporters	PRESYNAPSE
LAMP5	lysosomal-associated membrane protein family, member 5	Transporters	PRESYNAPSE
SLC17A8	solute carrier family 17 (vesicular glutamate transporter), member 8	Transporters	PRESYNAPSE
SLC18A3	solute carrier family 18 (vesicular acetylcholine transporter), member 3	Transporters	PRESYNAPSE
SLC1A6	solute carrier family 1 (high affinity aspartate/glutamate transporter), member 6	Transporters	PRESYNAPSE
SLC2A4	solute carrier family 2 (facilitated glucose transporter), member 4	Transporters	PRESYNAPSE
SLC30A3	solute carrier family 30 (zinc transporter), member 3	Transporters	PRESYNAPSE
SLC32A1	solute carrier family 32 member 1 (GABA and glycine transporter)	Transporters	PRESYNAPSE
SLC5A7	solute carrier family 5 (sodium/choline cotransporter), member 7	Transporters	PRESYNAPSE
SLC6A5	solute carrier family 6 (neurotransmitter transporter), member 5	Transporters	PRESYNAPSE
SLC12A4	solute carrier family 12 (potassium/chloride transporter), member 4	Transporters	PRESYNAPSE
AMPH	amphiphysin	Vesicular Trafficking	PRESYNAPSE
CADPS2	Ca++-dependent secretion activator 2	Vesicular Trafficking	PRESYNAPSE
CPLX3	complexin 3	Vesicular Trafficking	PRESYNAPSE
MME	membrane metallo-endopeptidase	Vesicular Trafficking	PRESYNAPSE
OTOF	otoferlin	Vesicular Trafficking	PRESYNAPSE
RAB3A	RAB3A, member RAS oncogene family	Vesicular Trafficking	PRESYNAPSE
RAB3C	RAB3C, member RAS oncogene family	Vesicular Trafficking	PRESYNAPSE
SNPH	syntaphilin	Vesicular Trafficking	PRESYNAPSE
STX11	syntaxin 11	Vesicular Trafficking	PRESYNAPSE
SV2C	synaptic vesicle glycoprotein 2C	Vesicular Trafficking	PRESYNAPSE
SVOP	SV2 related protein homolog (rat)	Vesicular Trafficking	PRESYNAPSE
SYNGR2	synaptogyrin 2	Vesicular Trafficking	PRESYNAPSE
SYP	synaptophysin	Vesicular Trafficking	PRESYNAPSE
SYPL1	synaptophysin-like 1	Vesicular Trafficking	PRESYNAPSE
SYT10	synaptotagmin X	Vesicular Trafficking	PRESYNAPSE
SYT12	synaptotagmin XII	Vesicular Trafficking	PRESYNAPSE
SYT2	synaptotagmin II	Vesicular Trafficking	PRESYNAPSE
SYT4	synaptotagmin IV	Vesicular Trafficking	PRESYNAPSE
SYT6	synaptotagmin VI	Vesicular Trafficking	PRESYNAPSE
ANXA1	annexin A1	Vesicular Trafficking	PRESYNAPSE
APOE	apolipoprotein E	Vesicular Trafficking	PRESYNAPSE
SYT13	synaptotagmin XIII	Vesicular Trafficking	PRESYNAPSE
